# FTO (fat-mass and obesity-associated protein) deficiency aggravates age-dependent depression-like behaviors and cognitive impairment

**DOI:** 10.1101/2024.12.04.626872

**Authors:** Mengdie Li, Yating Yang, Tangcong Chen, Yueyang Luo, Yingqian Zhang, Huanzhong Liu, Michael Maes

## Abstract

**Background:** The demethylase fat mass and obesity-related protein (FTO) is strongly associated with depression. Aging is a risk factor for synaptic plasticity damage in the brain and leads to neurocognitive dysfunctions. However, whether FTO is associated with susceptibility to depression in different age groups remains unknown.

**Methods:** We subjected 3-and 12-month-old C57BL/6J male mice to 6 weeks of chronic unpredictable mild stress (CUMS) and 3 weeks of hippocampal injection of FTO knockdown adeno-associated virus 9 shRNA (FTO-KD AAV9). Finally, 36 male mice in each 3-month-old and 12-month-old groups were divided into three groups (n=12): Sham, CUMS, and FTO-KD. After 6 weeks, we assessed behavioral deficits (depressive and anxiety-like behaviors and cognitive impairment) by behavioral tests and hippocampal neuronal damage (dendritic spine density, neuronal atrophy, and expression of proteins associated with synaptic plasticity) by molecular biochemical experiments.

**Results:** The results showed that 12-month-old C57BL/6J mice were more likely to develop depression-like behavior and spatial learning and memory impairment induced by CUMS than 3-month-old mice. Chronic stress-induced depression-like behavior and cognitive impairment worsened after the FTO-KD intervention. In the hippocampus of 3-and 12-month-old mice, CUMS induced the downregulation of FTO, nerve growth factor (NGF), reelin, and synaptic plasticity-related proteins. It also caused abnormal BDNF-TrkB signaling, reduced density of dendritic spines, and an increased number of neuronal pyknotic nuclei, leading to neuronal disarray, which was more significant in 12-month-old animals. FTO deficiency accelerated neuronal damage in the hippocampus of 12-month-old CUMS mice.

**Conclusions:** This study provides rodent evidence that FTO deficiency may increase the susceptibility to depression in older adults by impairing hippocampal neuronal function and neuronal synaptic plasticity in an age-dependent manner. This suggests that the development of FTO activators may be an effective treatment for depression in older adults.
