## Supplementary material for "FTO (fat-mass and obesity-associated protein) deficiency aggravates age-dependent depression-like behaviors and cognitive impairment": ESF 1: Supplementary Materials Table1.xlsx

### Sheet: Table 1
Supplementary Table 1 Behavior tests.
Variables	3 month				12 month			Fmonth(df)	Fgroups(df)	Fmonth x groups(df)
	Sham	CUMS	FTO-KD		Sham	CUMS	FTO-KD
	N=12	N=12	N=12		N=12	N=12	N=12
SPT
Sucrose preference (%)	0.96±0.015	0.79±0.079	0.53±0.11		0.88±0.02	0.55±0.07	0.33±0.08	103.7&(1,66)	281.3*#(2,66)	7.749(2,66)
OFT
Crossing number	54±6.32	36.33±4.63	15.2±7.09		40.16±4.89	25.67±4.92	8.83±2.85	68.17&(1,66)	263.3*#(2,66)	2.963(2,66)
Movement distance (cm)	7283.17±642.6	5374.25±198.92	4459.45±730.85		5353.15±492.42	4383.06±483.24	2975.46±551.93	131.8&(1,66)	138.3*#(2,66)	4.492(2,66)
EPM
Total traveled distance in open arms (cm)	219942.11±25029.98	129580.65±18823.78	78538.71±299972.02		147383.01±30028.02	68414.12±15755.78	16456.54±9650.04	147.4&(1,66)	218*#(2,66)	0.462(2,66)
Open arms residence time (s)	106.95±18.7	67.65±10.45	41.29±6.37		82.63±7.88	43.65±8.62	16.13±6.88	94.75&(1,66)	232.2*#(2,66)	0.018(2,66)
Immobility time for TST (s)	21.24±9.57	62.5±9.81	133.69±38.98		68.12±14.01	148.83±23.76	225.38±14.7	226.0&(1,66)	244.5*#(2,66)	8.029(2,66)
Immobility time for FST (s)	14.76±10.54	71.73±13.55	140.64±30.41		59.82±21.93	110.12±21.21	217.85±8.75	139.1&(1,66)	332.2*#(2,66)	6.966(2,66)
MWM
Number of entries in platform	19.75±4.04	6.58±1.37	3.5±1.08		7.58±2.87	3.5±0.9	0.67±0.65	135.4&(1,66)	180.0*#(2,66)	35.13(2,66)
Time spent in target quadrant (s)	29.81±7.43	19.2±4.66	10.83±4.41		18.79±5.13	10.08±3.02	4.25±2.22	71.63&(1,66)	76.06*#(2,66)	1.968(2,66)
Swimming speed (cm/s)	19.63±5.44	17.09±5.14	17.32±4.11		12.84±2.78	12.12±3.21	12.41±1.78	35.43&(1,66)	1.167(2,66)	0.435(2,66)
Number of entries in target quadrant	19.67±2.1	7.41±1.44	3.33±1.43		9.25±3.46	3±0.85	0.67±0.78	167.6&(1,66)	274.8*#(2,66)	27.13(2,66)
N=12 per group. Date was expressed as mean ± SD.
*Post hoc t test at P<0.05 in 3 month and 12 month, respectively: sham vs. CUMS;
# Post hoc t test at P<0.05 in 3 month and 12 month, respectively: CUMS vs FTO-KD;
&Post hoc t test at P<0.05 between 3 month and 12 month: FTO-KD (3 month) vs. FTO-KD (12 month).
Bold means P-value less than 0.05.
CUMS: Chronic Unpredictable Mild Stress; FTO-KD, FTO knockdown; SPT: Sucrose preference test; OFT: Open field test; EPM: The elevated plus maze; TST: Tail suspension test; FST: Forced swimming test; MWM: Morris Water Maze.
