## Supplementary material for "FTO (fat-mass and obesity-associated protein) deficiency aggravates age-dependent depression-like behaviors and cognitive impairment": ESF 1: Supplementary Materials Table2.xlsx

### Sheet: Table2
Supplementary Table 2 Assay.
Variables	3 month				12 month			Fmonth(df)	Fgroups(df)	Fmonth x groups(df)
	Sham	CUMS	FTO-KD		Sham	CUMS	FTO-KD
	N=3	N=3	N=3		N=3	N=3	N=3
IHC
Anti-FTO positive cells in CA1	119.33±1.52	34.67±1.53	18.67±1.52		38.33±1.52	28.67±5.03	5.0±1.0	852.4&(1,12)	1196*#(2,12)	429.7(2,12)
Anti-FTO positive cells in CA2	105.0±2.0	65.0±5.0	35.67±2.08		101.67±7.76	40.0±6.0	17.33±11.01	26.03&(1,12)	219.0*#(2,12)	4.416(2,12)
Anti-FTO positive cells in DG	192.33±7.02	60.67±18.87	28.33±2.52		68.0±2.0	34.33±3.21	5.0±1.0	212.5&(1,12)	290.2*#(2,12)	69.55(2,12)
Anti-NGF positive cells in CA1	139.67±5.86	30.33±6.66	29.0±14.9		62.67±6.81	20.67±9.86	14.67±2.08	68.36(1,12)	161.3*(2,12)	28.42(2,12)
Anti-NGF positive cells in CA2	161.0±3.6	64.67±11.93	44.0±11.53		59.0±7.81	68.0±6.24	33.67±3.21	167.1(1,12)	138.1*(2,12)	50.29(2,12)
Anti-NGF positive cells in DG	192.33±7.02	84.33±4.04	35.0±5.0		46.0±14.73	27.67±2.08	6.67±3.21	498.1&(1,12)	277.3*#(2,12)	105.9(2,12)
Anti-Reelin positive cells in CA1	7.4±1.55	3.06±0.38	0.23±0.08		2.3±1.05	0.15±0.03	0.07±0.04	54.36(1,12)	56.66*#(2,12)	15.0(2,12)
Anti-Reelin positive cells in CA2	16.38±3.19	11.1±1.7	5.56±0.86		6.6±0.65	2.33±0.15	0.05±0.03	121.3&(1,12)	47.53*#(2,12)	3.13(2,12)
Anti-Reelin positive cells in DG	15.4±1.14	4.91±0.35	0.19±0.11		0.96±0.28	0.62±0.96	0.11±0.01	431.7(1,12)	245.3*#(2,12)	198.8(2,12)
Stain of tissue
Number of pyknotic nuclei in CA1 region	8.0±1.0	14.33±3.05	21.0±8.18		18.0±1.73	26.0±8.71	38.33±2.08	54.57&(1,12)	52.52*#(2,12)	0.9261(2,12)
Number of pyknotic nuclei in CA2 region	14.0±4.58	27.33±2.08	39.33±9.29		23.0±8.71	34.0±4.0	36.0±2.0	4.003(1,12)	34.44*#(2,12)	3.513(2,12)
Number of pyknotic nuclei in DG region	7.0±2.0	73.33±3.51	106±8.18		19.0±5.0	91.0±8.880	172.33±44.65	12.67&(1,12)	65.87*#(2,12)	3.68(2,12)
Dendritic spine density/10 µm	55.0±10.0	40.33±2.51	22.0±4.0		35.67±2.08	20.0±2.0	5.67±1.52	70.74&(1,12)	67.18*#(2,12)	0.293(2,12)
Western blot
FTO (Protein/GAPDH)	1.0±0.06	0.53±0.07	0.29±0.07		0.66±0.12	0.36±0.06	0.05±0.02	43.11&(1,12)	120.6*#(2,12)	1.547(2,12)
BDNF (Protein/Tubulin)	1.0±0.02	0.66±0.02	0.24±0.05		0.77±0.11	0.33±0.07	0.04±0.04	69.48&(1,12)	197.6*#(2,12)	1.568(2,12)
TrkB (Protein/Tubulin)	1.0±0.01	0.57±0.04	0.29±0.05		0.69±0.18	0.39±0.08	0.03±0.01	36.21&(1,12)	89.75*#(2,12)	0.924(2,12)
PSD-95 (Protein/Tubulin)	1.0±0.12	0.67±0.09	0.38±0.14		0.69±0.08	0.36±0.02	0.07±0.05	45.42&(1,12)	62.41*#(2,12)	0.00252(2,12)
SYN (Protein/Tubulin)	1.0±0.02	0.64±0.11	0.37±0.01		0.62±0.14	0.32±0.04	0.03±0.04	85.79&(1,12)	90.27*#(2,12)	0.202(2,12)
SAP97 (Protein/Tubulin)	1.0±0.17	0.63±0.009	0.36±0.07		0.59±0.86	0.31±0.005	0.04±0.04	63.84&(1,12)	63.02*#(2,12)	0.465(2,12)
N=3 per group. Date was expressed as mean ± SD.
*Post hoc t test at P<0.05 in 3 month and 12 month, respectively: sham vs. CUMS;
# Post hoc t test at P<0.05 in 3 month and 12 month, respectively: CUMS vs FTO-KD;
&Post hoc t test at P<0.05 between 3 month and 12 month: FTO-KD (3 month) vs. FTO-KD (12 month).
Bold means P-value less than 0.05.
CUMS: Chronic Unpredictable Mild Stress; FTO-KD, FTO knockdown; BDNF, brain-derived neurotrophic factor; TrkB, tyrosine Kinase receptor B; PSD-95, postsynaptic density protein 95; SYN, synaptophysin; SAP97, synapse associated protein of 97.
