## Supplementary material for "FTO (fat-mass and obesity-associated protein) deficiency aggravates age-dependent depression-like behaviors and cognitive impairment": ESF 1: Supplementary Materials Table3.xlsx

### Sheet: Table3
Supplementary Table 3 Simple effects for different age in 3 groups.
Variables	3 month			12 month
	F(df)	P		F(df)	P
Behaviors
SPT
Sucrose preference (%)	110.546(2,66)	<0.000		178.539(2,66)	<0.000
OFT
Movement distance (cm)	84.565(2,66)	<0.000		58.23(2,66)	<0.000
TST and FST
Immobility time for TST (s)	86.765(2,66)	<0.000		165.808(2,66)	<0.000
Immobility time for FST (s)	128.456(2,66)	<0.000		210.733(2,66)	<0.000
MWM
Number of entries in platform	237.279(2,66)	<0.000		64.865(2,66)	<0.000
Number of entries in target quadrant	185.082(2,66)	<0.000		145.083(2,66)	<0.000
Assay
IHC
Anti-FTO positive cells in CA1	1476.86(2,12)	<0.000		148.32(2,12)	<0.000
Anti-FTO positive cells in CA2	86.863(2,12)	<0.000		136.598(2,12)	<0.000
Anti-FTO positive cells in DG	317.861(2,12)	<0.000		41.861(2,12)	<0.000
Anti-NGF positive cells in CA1	162.192(2,12)	<0.000		27.503(2,12)	<0.000
Anti-NGF positive cells in CA2	176.059(2,12)	<0.000		12.303(2,12)	0.001
Anti-NGF positive cells in DG	361.597(2,12)	<0.000		21.632(2,12)	<0.000
Anti-Reelin positive cells in CA1	63.839(2,12)	<0.000		7.826(2,12)	0.007
Anti-Reelin positive cells in CA2	36.785(2,12)	<0.000		13.878(2,12)	0.001
Anti-Reelin positive cells in DG	442.753(2,12)	<0.000		1.357(2,12)	0.294
Stain of tissue
Number of pyknotic nuclei in DG	20.995(2,12)	<0.000		48.555(2,12)	<0.000
SPT: Sucrose preference test; OFT: Open field test; EPM: The elevated plus maze; TST: Tail suspension test; FST: Forced swimming test; MWM: Morris Water Maze; FTO, fat mass and obesity-related protein; NGF, nerve growth factor.
